# Fundamental metabolic strategies of heterotrophic bacteria

**DOI:** 10.1101/2022.08.04.502823

**Authors:** Matti Gralka, Shaul Pollak, Otto X. Cordero

## Abstract

Through their metabolism, heterotrophic microbes drive carbon cycling in many environments (1). These microbes consume (and produce) hundreds to thousands of different metabolic substrates, begging the question of what level of description is required to understand the metabolic processes structuring their communities: do we need to account for the detailed metabolic capabilities of each organism, or can these capabilities be understood in terms of a few well-conserved carbon utilization strategies that could be more easily interpreted and more robustly predicted? Based on the high-throughput phenotyping of a diverse collection of marine bacteria, we showed that the fundamental metabolic strategy of heterotrophic microbes can be understood in terms of a single axis of variation, representing their preference for either glycolytic (sugars) or gluconeogenic (amino and organic acids) carbon sources. Moreover, an organism’s position on this axis is imprinted in its genome, allowing us to successfully predict metabolic strategy across the bacterial tree of life. Our analysis also unveils a novel and general association between metabolic strategy and genomic GC content, which we hypothesize results from the difference in C:N supply associated with typical sugar and acid substrates. Thus, our work reveals a fundamental constraint on microbial evolution that structures bacterial genomes and communities and can be leveraged to understand diversity in functional terms, beyond catalogs of genes and taxa.
