## Supplementary material for "Fundamental metabolic strategies of heterotrophic bacteria": SI Table 1

### Sheet: Sheet1
Order on plate	Order by taxonomy	plate	position	strain ID	d	p	c	o	f	g	s	comments	Source	Isolation method	Isolation details published?	draft genome
1	176	plate 1	A1	1A01	Bacteria	Proteobacteria	Gammaproteobacteria	Vibrionales	Vibrionaceae	Vibrio	Vibrio lentus/splendidus		Cordero lab	Chitin hydrogel particle enrichment	https://www.nature.com/articles/ncomms11965?origin=ppub
2	126	plate 1	A2	3B05	Bacteria	Proteobacteria	Gammaproteobacteria	Pseudomonadales	Nitrincolaceae	Neptunomonas	Neptunomonas phycophila		Cordero lab	Chitin hydrogel particle enrichment	https://www.nature.com/articles/ncomms11965?origin=ppub
3	171	plate 1	A3	3C02	Bacteria	Proteobacteria	Gammaproteobacteria	Vibrionales	Vibrionaceae	Vibrio	Vibrio splendidus		Cordero lab	Chitin hydrogel particle enrichment	https://www.nature.com/articles/ncomms11965?origin=ppub
4	87	plate 1	A4	3D04	Bacteria	Proteobacteria	Gammaproteobacteria	Alteromonadales	Alteromonadaceae	Alteromonas	Alteromonas stellipolaris		Cordero lab	Chitin hydrogel particle enrichment	https://www.nature.com/articles/ncomms11965?origin=ppub
5	140	plate 1	A5	3D05	Bacteria	Proteobacteria	Gammaproteobacteria	Alteromonadales	Alteromonadaceae	Pseudoalteromonas	Pseudoalteromonas sp002723455		Cordero lab	Chitin hydrogel particle enrichment	https://www.nature.com/articles/ncomms11965?origin=ppub
6	141	plate 1	A6	3F01	Bacteria	Proteobacteria	Gammaproteobacteria	Alteromonadales	Alteromonadaceae	Pseudoalteromonas	Pseudoalteromonas sp002723455		Cordero lab	Chitin hydrogel particle enrichment	https://www.nature.com/articles/ncomms11965?origin=ppub
7	128	plate 1	A7	4A09	Bacteria	Proteobacteria	Gammaproteobacteria	Pseudomonadales	Saccharospirillaceae_A	Oceanobacter	NA		Cordero lab	Chitin hydrogel particle enrichment	https://www.nature.com/articles/ncomms11965?origin=ppub
8	6	plate 1	A8	4A10	Bacteria	Proteobacteria	Alphaproteobacteria	Rhodobacterales	Rhodobacteraceae	Epibacterium	NA		Cordero lab	Chitin hydrogel particle enrichment	https://www.nature.com/articles/ncomms11965?origin=ppub
9	85	plate 1	A9	4B03	Bacteria	Proteobacteria	Gammaproteobacteria	Alteromonadales	Alteromonadaceae	Alteromonas	Alteromonas sp000597705		Cordero lab	Chitin hydrogel particle enrichment	https://www.nature.com/articles/ncomms11965?origin=ppub
10	172	plate 1	A10	4B04	Bacteria	Proteobacteria	Gammaproteobacteria	Vibrionales	Vibrionaceae	Vibrio	Vibrio splendidus		Cordero lab	Chitin hydrogel particle enrichment	https://www.nature.com/articles/ncomms11965?origin=ppub
11	191	plate 1	A11	empty1								negative control
12	129	plate 1	A12	4C11	Bacteria	Proteobacteria	Gammaproteobacteria	Pseudomonadales	Saccharospirillaceae_A	Oceanobacter	NA		Cordero lab	Chitin hydrogel particle enrichment	https://www.nature.com/articles/ncomms11965?origin=ppub
13	142	plate 1	B1	4D01	Bacteria	Proteobacteria	Gammaproteobacteria	Alteromonadales	Alteromonadaceae	Pseudoalteromonas	Pseudoalteromonas marina		Cordero lab	Chitin hydrogel particle enrichment	https://www.nature.com/articles/ncomms11965?origin=ppub
14	130	plate 1	B2	4D10	Bacteria	Proteobacteria	Gammaproteobacteria	Pseudomonadales	Saccharospirillaceae_A	Oceanobacter	NA		Cordero lab	Chitin hydrogel particle enrichment	https://www.nature.com/articles/ncomms11965?origin=ppub
15	12	plate 1	B3	4E07	Bacteria	Proteobacteria	Alphaproteobacteria	Rhodobacterales	Rhodobacteraceae	OMPR01	OMPR01 sp900313015		Cordero lab	Chitin hydrogel particle enrichment	https://www.nature.com/articles/ncomms11965?origin=ppub
16	32	plate 1	B4	4F10	Bacteria	Proteobacteria	Alphaproteobacteria	Rhodobacterales	Rhodobacteraceae	Shimia	Shimia thalassica		Cordero lab	Chitin hydrogel particle enrichment	https://www.nature.com/articles/ncomms11965?origin=ppub
17	61	plate 1	B5	4G03	Bacteria	Bacteroidota	Bacteroidia	Flavobacteriales	Flavobacteriaceae	Tenacibaculum	Tenacibaculum discolor		Cordero lab	Chitin hydrogel particle enrichment	https://www.nature.com/articles/ncomms11965?origin=ppub
18	143	plate 1	B6	4G09	Bacteria	Proteobacteria	Gammaproteobacteria	Alteromonadales	Alteromonadaceae	Pseudoalteromonas	Pseudoalteromonas marina		Cordero lab	Chitin hydrogel particle enrichment	https://www.nature.com/articles/ncomms11965?origin=ppub
19	25	plate 1	B7	4H09	Bacteria	Proteobacteria	Alphaproteobacteria	Rhodobacterales	Rhodobacteraceae	Shimia	Shimia thalassica		Cordero lab	Chitin hydrogel particle enrichment	https://www.nature.com/articles/ncomms11965?origin=ppub
20	65	plate 1	B8	E3R01	Bacteria	Bacteroidota	Bacteroidia	Flavobacteriales	Flavobacteriaceae	Tenacibaculum	Tenacibaculum sp900105985		Cordero lab	Agarose-alginate hydrogel particle enrichment	https://www.sciencedirect.com/science/article/pii/S0960982219303458
21	13	plate 1	B9	5C01	Bacteria	Proteobacteria	Alphaproteobacteria	Rhodobacterales	Rhodobacteraceae	OMPR01	OMPR01 sp900313015		Cordero lab	Chitin hydrogel particle enrichment	https://www.nature.com/articles/ncomms11965?origin=ppub
22	26	plate 1	B10	5D01	Bacteria	Proteobacteria	Alphaproteobacteria	Rhodobacterales	Rhodobacteraceae	Shimia	Shimia thalassica		Cordero lab	Chitin hydrogel particle enrichment	https://www.nature.com/articles/ncomms11965?origin=ppub
23	27	plate 1	B11	5F01	Bacteria	Proteobacteria	Alphaproteobacteria	Rhodobacterales	Rhodobacteraceae	Shimia	Shimia thalassica		Cordero lab	Chitin hydrogel particle enrichment	https://www.nature.com/articles/ncomms11965?origin=ppub
24	49	plate 1	B12	5F06	Bacteria	Bacteroidota	Bacteroidia	Flavobacteriales	Flavobacteriaceae	Maribacter	Maribacter dokdonensis		Cordero lab	Chitin hydrogel particle enrichment	https://www.nature.com/articles/ncomms11965?origin=ppub
25	122	plate 1	C1	5G01	Bacteria	Proteobacteria	Gammaproteobacteria	Pseudomonadales	Nitrincolaceae	Neptunomonas	Neptunomonas phycophila		Cordero lab	Chitin hydrogel particle enrichment	https://www.nature.com/articles/ncomms11965?origin=ppub
26	50	plate 1	C2	6B07	Bacteria	Bacteroidota	Bacteroidia	Flavobacteriales	Flavobacteriaceae	Maribacter	Maribacter dokdonensis		Cordero lab	Chitin hydrogel particle enrichment	https://www.nature.com/articles/ncomms11965?origin=ppub
27	88	plate 1	C3	6C01	Bacteria	Proteobacteria	Gammaproteobacteria	Alteromonadales	Alteromonadaceae	Alteromonas	Alteromonas stellipolaris		Cordero lab	Chitin hydrogel particle enrichment	https://www.nature.com/articles/ncomms11965?origin=ppub
28	96	plate 1	C4	C1M14	Bacteria	Proteobacteria	Gammaproteobacteria	Alteromonadales	Alteromonadaceae	Alteromonas_B	NA		Cordero lab	Carageenan hydrogel particle enrichment	https://www.sciencedirect.com/science/article/pii/S0960982219303458
29	152	plate 1	C5	6D02	Bacteria	Proteobacteria	Gammaproteobacteria	Alteromonadales	Psychrobiaceae	Psychrobium	Psychrobium sp002835545		Cordero lab	Chitin hydrogel particle enrichment	https://www.nature.com/articles/ncomms11965?origin=ppub
30	184	plate 1	C6	6D03	Bacteria	Proteobacteria	Gammaproteobacteria	Vibrionales	Vibrionaceae	Vibrio	Vibrio penaeicida		Cordero lab	Chitin hydrogel particle enrichment	https://www.nature.com/articles/ncomms11965?origin=ppub
31	183	plate 1	C7	6E01	Bacteria	Proteobacteria	Gammaproteobacteria	Vibrionales	Vibrionaceae	Vibrio	Vibrio penaeicida		Cordero lab	Chitin hydrogel particle enrichment	https://www.nature.com/articles/ncomms11965?origin=ppub
32	178	plate 1	C8	6E02	Bacteria	Proteobacteria	Gammaproteobacteria	Vibrionales	Vibrionaceae	Vibrio	Vibrio splendidus		Cordero lab	Chitin hydrogel particle enrichment	https://www.nature.com/articles/ncomms11965?origin=ppub
33	179	plate 1	C9	6E03	Bacteria	Proteobacteria	Gammaproteobacteria	Vibrionales	Vibrionaceae	Vibrio	Vibrio splendidus		Cordero lab	Chitin hydrogel particle enrichment	https://www.nature.com/articles/ncomms11965?origin=ppub
34	153	plate 1	C10	6G02	Bacteria	Proteobacteria	Gammaproteobacteria	Alteromonadales	Psychrobiaceae	Psychrobium	Psychrobium sp002835545		Cordero lab	Chitin hydrogel particle enrichment	https://www.nature.com/articles/ncomms11965?origin=ppub
35	83	plate 1	C11	B3R02_2	Bacteria	Proteobacteria	Gammaproteobacteria	Alteromonadales	Alteromonadaceae	Aliiglaciecola	NA		Cordero lab (reisolated by Matti Gralka)	Alginate hydrogel particle enrichment	https://www.sciencedirect.com/science/article/pii/S0960982219303458
36	44	plate 1	C12	A1M10	Bacteria	Bacteroidota	Bacteroidia	Flavobacteriales	Flavobacteriaceae	Cellulophaga	Cellulophaga lytica		Cordero lab	Agarose hydrogel particle enrichment	https://www.sciencedirect.com/science/article/pii/S0960982219303458
37	133	plate 1	D1	A1R05	Bacteria	Proteobacteria	Gammaproteobacteria	Alteromonadales	Alteromonadaceae	Paraglaciecola	Paraglaciecola chathamensis		Cordero lab	Agarose hydrogel particle enrichment	https://www.sciencedirect.com/science/article/pii/S0960982219303458
38	144	plate 1	D2	A1R06	Bacteria	Proteobacteria	Gammaproteobacteria	Alteromonadales	Alteromonadaceae	Pseudoalteromonas	Pseudoalteromonas carrageenovora		Cordero lab	Agarose hydrogel particle enrichment	https://www.sciencedirect.com/science/article/pii/S0960982219303458
39	145	plate 1	D3	A1R11	Bacteria	Proteobacteria	Gammaproteobacteria	Alteromonadales	Alteromonadaceae	Pseudoalteromonas	Pseudoalteromonas carrageenovora		Cordero lab	Agarose hydrogel particle enrichment	https://www.sciencedirect.com/science/article/pii/S0960982219303458
40	72	plate 1	D4	A2M07	Bacteria	Bacteroidota	Bacteroidia	Flavobacteriales	Flavobacteriaceae	Zobellia	NA		Cordero lab	Agarose hydrogel particle enrichment	https://www.sciencedirect.com/science/article/pii/S0960982219303458
41	100	plate 1	D5	A2R01	Bacteria	Proteobacteria	Gammaproteobacteria	Pseudomonadales	Halomonadaceae	Cobetia	Cobetia amphilecti		Cordero lab	Agarose hydrogel particle enrichment	https://www.sciencedirect.com/science/article/pii/S0960982219303458
42	62	plate 1	D6	A2R05	Bacteria	Bacteroidota	Bacteroidia	Flavobacteriales	Flavobacteriaceae	Tenacibaculum	Tenacibaculum soleae		Cordero lab	Agarose hydrogel particle enrichment	https://www.sciencedirect.com/science/article/pii/S0960982219303458
43	28	plate 1	D7	A2R07	Bacteria	Proteobacteria	Alphaproteobacteria	Rhodobacterales	Rhodobacteraceae	Shimia	Shimia thalassica		Cordero lab	Agarose hydrogel particle enrichment	https://www.sciencedirect.com/science/article/pii/S0960982219303458
44	123	plate 1	D8	A2R16	Bacteria	Proteobacteria	Gammaproteobacteria	Pseudomonadales	Nitrincolaceae	Neptunomonas	Neptunomonas phycophila		Cordero lab	Agarose hydrogel particle enrichment	https://www.sciencedirect.com/science/article/pii/S0960982219303458
45	116	plate 1	D9	A2R20	Bacteria	Proteobacteria	Gammaproteobacteria	Pseudomonadales	Oleiphilaceae	Marinobacter	NA		Cordero lab	Agarose hydrogel particle enrichment	https://www.sciencedirect.com/science/article/pii/S0960982219303458
46	71	plate 1	D10	A3M03	Bacteria	Bacteroidota	Bacteroidia	Flavobacteriales	Flavobacteriaceae	Zobellia	Zobellia galactanivorans		Cordero lab	Agarose hydrogel particle enrichment	https://www.sciencedirect.com/science/article/pii/S0960982219303458
47	21	plate 1	D11	A3M17	Bacteria	Proteobacteria	Alphaproteobacteria	Rhodobacterales	Rhodobacteraceae	Ruegeria	Ruegeria sp003318255		Cordero lab	Agarose hydrogel particle enrichment	https://www.sciencedirect.com/science/article/pii/S0960982219303458
48	95	plate 1	D12	A3R04	Bacteria	Proteobacteria	Gammaproteobacteria	Alteromonadales	Alteromonadaceae	Alteromonas_B	NA		Cordero lab	Agarose hydrogel particle enrichment	https://www.sciencedirect.com/science/article/pii/S0960982219303458
49	7	plate 1	E1	A3R06	Bacteria	Proteobacteria	Alphaproteobacteria	Rhodobacterales	Rhodobacteraceae	Epibacterium	Epibacterium mobile		Cordero lab	Agarose hydrogel particle enrichment	https://www.sciencedirect.com/science/article/pii/S0960982219303458
50	102	plate 1	E7	B2M13	Bacteria	Proteobacteria	Gammaproteobacteria	Pseudomonadales	Halomonadaceae	Cobetia	Cobetia amphilecti		Cordero lab	Alginate hydrogel particle enrichment	https://www.sciencedirect.com/science/article/pii/S0960982219303458
51	58	plate 1	E2	B1M15	Bacteria	Bacteroidota	Bacteroidia	Flavobacteriales	Flavobacteriaceae	Tamlana_A	NA	potential contamination: atypical phenotype	Cordero lab	Alginate hydrogel particle enrichment	https://www.sciencedirect.com/science/article/pii/S0960982219303458
52	103	plate 1	E3	B1R08	Bacteria	Proteobacteria	Gammaproteobacteria	Pseudomonadales	Halomonadaceae	Cobetia	Cobetia marina		Cordero lab	Alginate hydrogel particle enrichment	https://www.sciencedirect.com/science/article/pii/S0960982219303458
53	162	plate 1	E4	B1R10	Bacteria	Proteobacteria	Gammaproteobacteria	Alteromonadales	Shewanellaceae	Shewanella	Shewanella sp002873615		Cordero lab	Alginate hydrogel particle enrichment	https://www.sciencedirect.com/science/article/pii/S0960982219303458
54	163	plate 1	E5	B1R15	Bacteria	Proteobacteria	Gammaproteobacteria	Alteromonadales	Shewanellaceae	Shewanella	Shewanella sp002873615		Cordero lab	Alginate hydrogel particle enrichment	https://www.sciencedirect.com/science/article/pii/S0960982219303458
55	189	plate 1	E6	AS25	Bacteria	Verrucomicrobiota	Verrucomicrobiae	Verrucomicrobiales	Akkermansiaceae	UBA1315	NA		Cordero lab (Andreas Sichert)	Fucoidan enrichment	unpublished
56	9	plate 1	E8	B2M14	Bacteria	Proteobacteria	Alphaproteobacteria	Rhodobacterales	Rhodobacteraceae	Marinovum	NA		Cordero lab	Alginate hydrogel particle enrichment	https://www.sciencedirect.com/science/article/pii/S0960982219303458
57	135	plate 1	E9	A3R12	Bacteria	Proteobacteria	Gammaproteobacteria	Alteromonadales	Alteromonadaceae	Paraglaciecola	Paraglaciecola chathamensis		Cordero lab	Agarose hydrogel particle enrichment	https://www.sciencedirect.com/science/article/pii/S0960982219303458
58	56	plate 1	E10	B2M17	Bacteria	Bacteroidota	Bacteroidia	Flavobacteriales	Flavobacteriaceae	Polaribacter	NA		Cordero lab	Alginate hydrogel particle enrichment	https://www.sciencedirect.com/science/article/pii/S0960982219303458
59	78	plate 1	E11	B2R03	Bacteria	Proteobacteria	Gammaproteobacteria	Alteromonadales	Psychromonadaceae_A	Agarivorans	Agarivorans sp005405585		Cordero lab	Alginate hydrogel particle enrichment	https://www.sciencedirect.com/science/article/pii/S0960982219303458
60	19	plate 1	E12	B2R04	Bacteria	Proteobacteria	Alphaproteobacteria	Rhodobacterales	Rhodobacteraceae	Phaeobacter	Phaeobacter inhibens		Cordero lab	Alginate hydrogel particle enrichment	https://www.sciencedirect.com/science/article/pii/S0960982219303458
61	20	plate 1	F1	B2R09	Bacteria	Proteobacteria	Alphaproteobacteria	Rhodobacterales	Rhodobacteraceae	Roseovarius	Roseovarius nubinhibens		Cordero lab	Alginate hydrogel particle enrichment	https://www.sciencedirect.com/science/article/pii/S0960982219303458
62	63	plate 1	F2	B2R14	Bacteria	Bacteroidota	Bacteroidia	Flavobacteriales	Flavobacteriaceae	Tenacibaculum	Tenacibaculum soleae		Cordero lab	Alginate hydrogel particle enrichment	https://www.sciencedirect.com/science/article/pii/S0960982219303458
63	11	plate 1	F3	B2R22	Bacteria	Proteobacteria	Alphaproteobacteria	Rhodobacterales	Rhodobacteraceae	Octadecabacter	NA		Cordero lab	Alginate hydrogel particle enrichment	https://www.sciencedirect.com/science/article/pii/S0960982219303458
64	10	plate 1	F4	B3M03	Bacteria	Proteobacteria	Alphaproteobacteria	Rhodobacterales	Rhodobacteraceae	Marinovum	NA		Cordero lab	Alginate hydrogel particle enrichment	https://www.sciencedirect.com/science/article/pii/S0960982219303458
65	8	plate 1	F5	B3M08	Bacteria	Proteobacteria	Alphaproteobacteria	Rhodobacterales	Rhodobacteraceae	Lentibacter	NA		Cordero lab	Alginate hydrogel particle enrichment	https://www.sciencedirect.com/science/article/pii/S0960982219303458
66	173	plate 1	F6	G2R10	Bacteria	Proteobacteria	Gammaproteobacteria	Vibrionales	Vibrionaceae	Vibrio	Vibrio splendidus		Cordero lab	Agarose-chitosan hydrogel particle enrichment	https://www.sciencedirect.com/science/article/pii/S0960982219303458
67	67	plate 1	F7	B3M12	Bacteria	Bacteroidota	Bacteroidia	Flavobacteriales	Flavobacteriaceae	Wenyingzhuangia	NA		Cordero lab	Alginate hydrogel particle enrichment	https://www.sciencedirect.com/science/article/pii/S0960982219303458
68	1	plate 1	F8	B3M18	Bacteria	Proteobacteria	Alphaproteobacteria	Rhodobacterales	Rhodobacteraceae	Celeribacter	Celeribacter halophilus		Cordero lab	Alginate hydrogel particle enrichment	https://www.sciencedirect.com/science/article/pii/S0960982219303458
69	81	plate 1	F9	B3R02	Bacteria	Proteobacteria	Gammaproteobacteria	Alteromonadales	Alteromonadaceae	Aliiglaciecola	NA		Cordero lab	Alginate hydrogel particle enrichment	https://www.sciencedirect.com/science/article/pii/S0960982219303458
70	5	plate 1	F10	B3R09	Bacteria	Proteobacteria	Alphaproteobacteria	Rhodobacterales	Rhodobacteraceae	Cognatishimia	NA		Cordero lab	Alginate hydrogel particle enrichment	https://www.sciencedirect.com/science/article/pii/S0960982219303458
71	157	plate 1	F11	B3R10	Bacteria	Proteobacteria	Gammaproteobacteria	Alteromonadales	Alteromonadaceae	Psychrosphaera	NA		Cordero lab	Alginate hydrogel particle enrichment	https://www.sciencedirect.com/science/article/pii/S0960982219303458
72	156	plate 1	F12	B3R15	Bacteria	Proteobacteria	Gammaproteobacteria	Alteromonadales	Alteromonadaceae	Psychrosphaera	NA		Cordero lab	Alginate hydrogel particle enrichment	https://www.sciencedirect.com/science/article/pii/S0960982219303458
73	73	plate 1	G1	B3R18	Bacteria	Bacteroidota	Bacteroidia	Flavobacteriales	Flavobacteriaceae	Zobellia	NA		Cordero lab	Alginate hydrogel particle enrichment	https://www.sciencedirect.com/science/article/pii/S0960982219303458
74	82	plate 1	G2	C1R02	Bacteria	Proteobacteria	Gammaproteobacteria	Alteromonadales	Alteromonadaceae	Aliiglaciecola	NA		Cordero lab	Carageenan hydrogel particle enrichment	https://www.sciencedirect.com/science/article/pii/S0960982219303458
75	131	plate 1	G3	C1R08	Bacteria	Proteobacteria	Gammaproteobacteria	Pseudomonadales	Saccharospirillaceae_A	Oceanobacter	NA		Cordero lab	Carageenan hydrogel particle enrichment	https://www.sciencedirect.com/science/article/pii/S0960982219303458
76	137	plate 1	G4	C2M01	Bacteria	Proteobacteria	Gammaproteobacteria	Vibrionales	Vibrionaceae	Photobacterium	NA		Cordero lab	Carageenan hydrogel particle enrichment	https://www.sciencedirect.com/science/article/pii/S0960982219303458
77	79	plate 1	G5	C2M04	Bacteria	Proteobacteria	Gammaproteobacteria	Alteromonadales	Psychromonadaceae_A	Agarivorans	Agarivorans sp005405585		Cordero lab	Carageenan hydrogel particle enrichment	https://www.sciencedirect.com/science/article/pii/S0960982219303458
78	104	plate 1	G6	C2M19	Bacteria	Proteobacteria	Gammaproteobacteria	Alteromonadales	Alteromonadaceae	Colwellia	NA		Cordero lab	Carageenan hydrogel particle enrichment	https://www.sciencedirect.com/science/article/pii/S0960982219303458
79	105	plate 1	G7	C2R07	Bacteria	Proteobacteria	Gammaproteobacteria	Alteromonadales	Alteromonadaceae	Colwellia	NA		Cordero lab	Carageenan hydrogel particle enrichment	https://www.sciencedirect.com/science/article/pii/S0960982219303458
80	18	plate 1	G8	C2R09	Bacteria	Proteobacteria	Alphaproteobacteria	Rhodobacterales	Rhodobacteraceae	Paracoccus	NA		Cordero lab	Carageenan hydrogel particle enrichment	https://www.sciencedirect.com/science/article/pii/S0960982219303458
81	165	plate 1	G9	C2R11	Bacteria	Proteobacteria	Gammaproteobacteria	Alteromonadales	Shewanellaceae	Shewanella	Shewanella sp002873135		Cordero lab	Carageenan hydrogel particle enrichment	https://www.sciencedirect.com/science/article/pii/S0960982219303458
82	101	plate 1	G10	C2R13	Bacteria	Proteobacteria	Gammaproteobacteria	Pseudomonadales	Halomonadaceae	Cobetia	Cobetia amphilecti		Cordero lab	Carageenan hydrogel particle enrichment	https://www.sciencedirect.com/science/article/pii/S0960982219303458
83	146	plate 1	G11	C2R21	Bacteria	Proteobacteria	Gammaproteobacteria	Alteromonadales	Alteromonadaceae	Pseudoalteromonas	Pseudoalteromonas carrageenovora		Cordero lab	Carageenan hydrogel particle enrichment	https://www.sciencedirect.com/science/article/pii/S0960982219303458
84	24	plate 1	G12	C3M06	Bacteria	Proteobacteria	Alphaproteobacteria	Rhodobacterales	Rhodobacteraceae	Salipiger	NA		Cordero lab	Carageenan hydrogel particle enrichment	https://www.sciencedirect.com/science/article/pii/S0960982219303458
85	147	plate 1	H1	C3M08	Bacteria	Proteobacteria	Gammaproteobacteria	Alteromonadales	Alteromonadaceae	Pseudoalteromonas	Pseudoalteromonas carrageenovora		Cordero lab	Carageenan hydrogel particle enrichment	https://www.sciencedirect.com/science/article/pii/S0960982219303458
86	150	plate 1	H2	C3M10	Bacteria	Proteobacteria	Gammaproteobacteria	Alteromonadales	Alteromonadaceae	Pseudoalteromonas	Pseudoalteromonas carrageenovora		Cordero lab	Carageenan hydrogel particle enrichment	https://www.sciencedirect.com/science/article/pii/S0960982219303458
87	64	plate 1	H3	C3M11	Bacteria	Bacteroidota	Bacteroidia	Flavobacteriales	Flavobacteriaceae	Tenacibaculum	NA		Cordero lab	Carageenan hydrogel particle enrichment	https://www.sciencedirect.com/science/article/pii/S0960982219303458
88	37	plate 1	H4	C3R06	Bacteria	Firmicutes	Bacilli	Bacillales	Bacillaceae_G	Bacillus_A	Bacillus_A thuringiensis_S		Cordero lab	Carageenan hydrogel particle enrichment	https://www.sciencedirect.com/science/article/pii/S0960982219303458
89	154	plate 1	H5	B3M02	Bacteria	Proteobacteria	Gammaproteobacteria	Alteromonadales	Psychromonadaceae	Psychromonas	Psychromonas sp003318165		Cordero lab	Alginate hydrogel particle enrichment	https://www.sciencedirect.com/science/article/pii/S0960982219303458
90	36	plate 1	H6	C3R10	Bacteria	Firmicutes	Bacilli	Bacillales	Anaerobacillaceae_A	Anaerobacillus_A	NA		Cordero lab	Carageenan hydrogel particle enrichment	https://www.sciencedirect.com/science/article/pii/S0960982219303458
91	185	plate 1	H7	C3R12	Bacteria	Proteobacteria	Gammaproteobacteria	Vibrionales	Vibrionaceae	Vibrio	Vibrio sp000272145		Cordero lab	Carageenan hydrogel particle enrichment	https://www.sciencedirect.com/science/article/pii/S0960982219303458
92	166	plate 1	H8	C3R14	Bacteria	Proteobacteria	Gammaproteobacteria	Alteromonadales	Shewanellaceae	Shewanella	Shewanella sp002873135		Cordero lab	Carageenan hydrogel particle enrichment	https://www.sciencedirect.com/science/article/pii/S0960982219303458
93	54	plate 1	H9	C3R15	Bacteria	Bacteroidota	Bacteroidia	Flavobacteriales	Flavobacteriaceae	Oceanihabitans	NA		Cordero lab	Carageenan hydrogel particle enrichment	https://www.sciencedirect.com/science/article/pii/S0960982219303458
94	51	plate 1	H10	C3R19	Bacteria	Bacteroidota	Bacteroidia	Flavobacteriales	Flavobacteriaceae	Maribacter	Maribacter dokdonensis		Cordero lab	Carageenan hydrogel particle enrichment	https://www.sciencedirect.com/science/article/pii/S0960982219303458
95	118	plate 1	H11	D2M19	Bacteria	Proteobacteria	Gammaproteobacteria	Pseudomonadales	Oleiphilaceae	Marinobacter	NA		Cordero lab	Chitosan hydrogel particle enrichment	https://www.sciencedirect.com/science/article/pii/S0960982219303458
96	15	plate 1	H12	D2R04	Bacteria	Proteobacteria	Alphaproteobacteria	Rhodobacterales	Rhodobacteraceae	Pacificibacter	NA		Cordero lab	Chitosan hydrogel particle enrichment	https://www.sciencedirect.com/science/article/pii/S0960982219303458
97	84	plate 2	A1	D2R05	Bacteria	Proteobacteria	Gammaproteobacteria	Alteromonadales	Alteromonadaceae	Aliiglaciecola	NA		Cordero lab	Chitosan hydrogel particle enrichment	https://www.sciencedirect.com/science/article/pii/S0960982219303458
98	110	plate 2	A2	C2M11	Bacteria	Proteobacteria	Gammaproteobacteria	Alteromonadales	Alteromonadaceae	Colwellia	NA		Cordero lab	Carageenan hydrogel particle enrichment	https://www.sciencedirect.com/science/article/pii/S0960982219303458
99	35	plate 2	A3	D2R18	Bacteria	Proteobacteria	Alphaproteobacteria	Rhodobacterales	Rhodobacteraceae	Yoonia	Yoonia sp003318235		Cordero lab	Chitosan hydrogel particle enrichment	https://www.sciencedirect.com/science/article/pii/S0960982219303458
100	34	plate 2	A4	D2R19	Bacteria	Proteobacteria	Alphaproteobacteria	Rhodobacterales	Rhodobacteraceae	Yoonia	Yoonia sp003318235		Cordero lab	Chitosan hydrogel particle enrichment	https://www.sciencedirect.com/science/article/pii/S0960982219303458
101	17	plate 2	A5	C2R07_2	Bacteria	Proteobacteria	Alphaproteobacteria	Rhodobacterales	Rhodobacteraceae	Paracoccus	NA		Cordero lab (reisolated by Matti Gralka)	Carageenan hydrogel particle enrichment	https://www.sciencedirect.com/science/article/pii/S0960982219303458
102	77	plate 2	A6	D3M06	Bacteria	Proteobacteria	Gammaproteobacteria	Pseudomonadales	Moraxellaceae	Acinetobacter	Acinetobacter guillouiae		Cordero lab	Chitosan hydrogel particle enrichment	https://www.sciencedirect.com/science/article/pii/S0960982219303458
103	42	plate 2	A7	D3M17	Bacteria	Bacteroidota	Bacteroidia	Flavobacteriales	Flavobacteriaceae	Arenibacter	Arenibacter palladensis		Cordero lab	Chitosan hydrogel particle enrichment	https://www.sciencedirect.com/science/article/pii/S0960982219303458
104	114	plate 2	A8	AS88	Bacteria	Proteobacteria	Gammaproteobacteria	Alteromonadales	Alteromonadaceae	Colwellia_A	NA		Cordero lab (Andreas Sichert)	Fucoidan enrichment	unpublished
105	167	plate 2	A9	D3R04	Bacteria	Proteobacteria	Gammaproteobacteria	Alteromonadales	Shewanellaceae	Shewanella	Shewanella sp002873135		Cordero lab	Chitosan hydrogel particle enrichment	https://www.sciencedirect.com/science/article/pii/S0960982219303458
106	55	plate 2	A10	D3R05	Bacteria	Bacteroidota	Bacteroidia	Flavobacteriales	Flavobacteriaceae	Oceanihabitans	NA		Cordero lab	Chitosan hydrogel particle enrichment	https://www.sciencedirect.com/science/article/pii/S0960982219303458
107	66	plate 2	A11	D3R11	Bacteria	Bacteroidota	Bacteroidia	Flavobacteriales	Flavobacteriaceae	Tenacibaculum_A	NA		Cordero lab	Chitosan hydrogel particle enrichment	https://www.sciencedirect.com/science/article/pii/S0960982219303458
108	75	plate 2	A12	AS94	Bacteria	Bacteroidota	Bacteroidia	Flavobacteriales	Flavobacteriaceae	Zobellia	NA		Cordero lab (Andreas Sichert)	Fucoidan enrichment	unpublished
109	68	plate 2	B1	D3R19	Bacteria	Bacteroidota	Bacteroidia	Flavobacteriales	Flavobacteriaceae	Winogradskyella	NA		Cordero lab	Chitosan hydrogel particle enrichment	https://www.sciencedirect.com/science/article/pii/S0960982219303458
110	120	plate 2	B2	E2M05	Bacteria	Proteobacteria	Gammaproteobacteria	Pseudomonadales	Nitrincolaceae	Neptuniibacter	NA		Cordero lab	Agarose-alginate hydrogel particle enrichment	https://www.sciencedirect.com/science/article/pii/S0960982219303458
111	40	plate 2	B3	C1R06_2	Bacteria	Firmicutes	Bacilli	Staphylococcales	Staphylococcaceae	Staphylococcus	Staphylococcus aureus	isolate probable contaminate	Cordero lab (reisolated by Matti Gralka)	Carageenan hydrogel particle enrichment	https://www.sciencedirect.com/science/article/pii/S0960982219303458
112	138	plate 2	B4	E2M18	Bacteria	Proteobacteria	Gammaproteobacteria	Vibrionales	Vibrionaceae	Photobacterium	NA		Cordero lab	Agarose-alginate hydrogel particle enrichment	https://www.sciencedirect.com/science/article/pii/S0960982219303458
113	134	plate 2	B5	E2R12	Bacteria	Proteobacteria	Gammaproteobacteria	Alteromonadales	Alteromonadaceae	Paraglaciecola	Paraglaciecola chathamensis		Cordero lab	Agarose-alginate hydrogel particle enrichment	https://www.sciencedirect.com/science/article/pii/S0960982219303458
114	161	plate 2	B6	D3M17_2	Bacteria	Proteobacteria	Gammaproteobacteria	Pseudomonadales	Cellvibrionaceae	Saccharophagus	Saccharophagus degradans		Cordero lab (reisolated by Matti Gralka)	Chitosan hydrogel particle enrichment	https://www.sciencedirect.com/science/article/pii/S0960982219303458
115	175	plate 2	B7	12B01	Bacteria	Proteobacteria	Gammaproteobacteria	Vibrionales	Vibrionaceae	Vibrio	Vibrio splendidus		Polz lab (Jan Hendrik Hehemann)	Seawater	https://www.ncbi.nlm.nih.gov/bioproject/PRJNA13568/
116	23	plate 2	B8	E3M02	Bacteria	Proteobacteria	Alphaproteobacteria	Rhodobacterales	Rhodobacteraceae	Salipiger	NA		Cordero lab	Agarose-alginate hydrogel particle enrichment	https://www.sciencedirect.com/science/article/pii/S0960982219303458
117	188	plate 2	B9	YB2	Bacteria	Proteobacteria	Gammaproteobacteria	Vibrionales	Vibrionaceae	Vibrio	Vibrio coralliilyticus		Vardi Lab	Infected coral	https://www.microbiologyresearch.org/content/journal/ijsem/10.1099/ijs.0.02402-0
118	115	plate 2	B10	E3M09	Bacteria	Proteobacteria	Gammaproteobacteria	Pseudomonadales	Cellvibrionaceae	Gilvimarinus	NA	potential contamination: 10% by checkM	Cordero lab	Agarose-alginate hydrogel particle enrichment	https://www.sciencedirect.com/science/article/pii/S0960982219303458
119	53	plate 2	B11	AS56	Bacteria	Bacteroidota	Bacteroidia	Flavobacteriales	Flavobacteriaceae	Mariniflexile	NA		Cordero lab (Andreas Sichert)	Fucoidan enrichment	unpublished
120	43	plate 2	B12	E3M18	Bacteria	Bacteroidota	Bacteroidia	Flavobacteriales	Flavobacteriaceae	Arenibacter	NA		Cordero lab	Agarose-alginate hydrogel particle enrichment	https://www.sciencedirect.com/science/article/pii/S0960982219303458
121	14	plate 2	C1	D2M19_2	Bacteria	Proteobacteria	Alphaproteobacteria	Rhodobacterales	Rhodobacteraceae	Pacificibacter	NA		Cordero lab (reisolated by Matti Gralka)	Chitosan hydrogel particle enrichment	https://www.sciencedirect.com/science/article/pii/S0960982219303458
122	38	plate 2	C2	C3R06_2	Bacteria	Firmicutes	Bacilli	Bacillales	Bacillaceae_G	Bacillus_A	Bacillus_A thuringiensis_S		Cordero lab (reisolated by Matti Gralka)	Carageenan hydrogel particle enrichment	https://www.sciencedirect.com/science/article/pii/S0960982219303458
123	41	plate 2	C3	AS40	Bacteria	Bacteroidota	Bacteroidia	Flavobacteriales	Flavobacteriaceae	Algibacter	Algibacter lectus		Cordero lab (Andreas Sichert)	Fucoidan enrichment	unpublished
124	60	plate 2	C4	B2R14_2	Bacteria	Bacteroidota	Bacteroidia	Flavobacteriales	Flavobacteriaceae	Tamlana_A	NA		Cordero lab (reisolated by Matti Gralka)	Alginate hydrogel particle enrichment	https://www.sciencedirect.com/science/article/pii/S0960982219303458
125	57	plate 2	C5	E3R18	Bacteria	Bacteroidota	Bacteroidia	Cytophagales	Cyclobacteriaceae	Reichenbachiella	Reichenbachiella agariperforans		Cordero lab	Agarose-alginate hydrogel particle enrichment	https://www.sciencedirect.com/science/article/pii/S0960982219303458
126	168	plate 2	C6	F1R01	Bacteria	Proteobacteria	Gammaproteobacteria	Alteromonadales	Shewanellaceae	Shewanella	Shewanella sp002873615		Cordero lab	Agarose-carageenan hydrogel particle enrichment	https://www.sciencedirect.com/science/article/pii/S0960982219303458
127	107	plate 2	C7	F1R02	Bacteria	Proteobacteria	Gammaproteobacteria	Alteromonadales	Alteromonadaceae	Colwellia	NA		Cordero lab	Agarose-carageenan hydrogel particle enrichment	https://www.sciencedirect.com/science/article/pii/S0960982219303458
128	148	plate 2	C8	F1R06	Bacteria	Proteobacteria	Gammaproteobacteria	Alteromonadales	Alteromonadaceae	Pseudoalteromonas	Pseudoalteromonas carrageenovora		Cordero lab	Agarose-carageenan hydrogel particle enrichment	https://www.sciencedirect.com/science/article/pii/S0960982219303458
129	90	plate 2	C9	F2M12	Bacteria	Proteobacteria	Gammaproteobacteria	Alteromonadales	Alteromonadaceae	Alteromonas	Alteromonas stellipolaris		Cordero lab	Agarose-carageenan hydrogel particle enrichment	https://www.sciencedirect.com/science/article/pii/S0960982219303458
130	180	plate 2	C10	F2R02	Bacteria	Proteobacteria	Gammaproteobacteria	Vibrionales	Vibrionaceae	Vibrio	Vibrio splendidus		Cordero lab	Agarose-carageenan hydrogel particle enrichment	https://www.sciencedirect.com/science/article/pii/S0960982219303458
131	181	plate 2	C11	F2R05	Bacteria	Proteobacteria	Gammaproteobacteria	Vibrionales	Vibrionaceae	Vibrio	Vibrio splendidus		Cordero lab	Agarose-carageenan hydrogel particle enrichment	https://www.sciencedirect.com/science/article/pii/S0960982219303458
132	97	plate 2	C12	F2R10	Bacteria	Proteobacteria	Gammaproteobacteria	Pseudomonadales	Nitrincolaceae	Amphritea	NA		Cordero lab	Agarose-carageenan hydrogel particle enrichment	https://www.sciencedirect.com/science/article/pii/S0960982219303458
133	29	plate 2	D1	F2R13	Bacteria	Proteobacteria	Alphaproteobacteria	Rhodobacterales	Rhodobacteraceae	Shimia	Shimia thalassica		Cordero lab	Agarose-carageenan hydrogel particle enrichment	https://www.sciencedirect.com/science/article/pii/S0960982219303458
134	16	plate 2	D2	F2R14	Bacteria	Proteobacteria	Alphaproteobacteria	Rhodobacterales	Rhodobacteraceae	Pacificibacter	NA		Cordero lab	Agarose-carageenan hydrogel particle enrichment	https://www.sciencedirect.com/science/article/pii/S0960982219303458
135	121	plate 2	D3	F2R15	Bacteria	Proteobacteria	Gammaproteobacteria	Pseudomonadales	Nitrincolaceae	Neptuniibacter	NA		Cordero lab	Agarose-carageenan hydrogel particle enrichment	https://www.sciencedirect.com/science/article/pii/S0960982219303458
136	76	plate 2	D4	F3M04	Bacteria	Bacteroidota	Bacteroidia	Flavobacteriales	Flavobacteriaceae	Zobellia	Zobellia uliginosa		Cordero lab	Agarose-carageenan hydrogel particle enrichment	https://www.sciencedirect.com/science/article/pii/S0960982219303458
137	91	plate 2	D5	F3M06	Bacteria	Proteobacteria	Gammaproteobacteria	Alteromonadales	Alteromonadaceae	Alteromonas	Alteromonas stellipolaris		Cordero lab	Agarose-carageenan hydrogel particle enrichment	https://www.sciencedirect.com/science/article/pii/S0960982219303458
138	158	plate 2	D6	F3M07	Bacteria	Proteobacteria	Gammaproteobacteria	Alteromonadales	Alteromonadaceae	Psychrosphaera	NA		Cordero lab	Agarose-carageenan hydrogel particle enrichment	https://www.sciencedirect.com/science/article/pii/S0960982219303458
139	92	plate 2	D7	F3M13	Bacteria	Proteobacteria	Gammaproteobacteria	Alteromonadales	Alteromonadaceae	Alteromonas	Alteromonas stellipolaris		Cordero lab	Agarose-carageenan hydrogel particle enrichment	https://www.sciencedirect.com/science/article/pii/S0960982219303458
140	2	plate 2	D8	F3R18	Bacteria	Proteobacteria	Alphaproteobacteria	Rhodobacterales	Rhodobacteraceae	Celeribacter	Celeribacter halophilus		Cordero lab	Agarose-carageenan hydrogel particle enrichment	https://www.sciencedirect.com/science/article/pii/S0960982219303458
141	151	plate 2	D9	C2R02	Bacteria	Proteobacteria	Gammaproteobacteria	Alteromonadales	Alteromonadaceae	Pseudoalteromonas	Pseudoalteromonas sp001269985		Cordero lab	Carageenan hydrogel particle enrichment	https://www.sciencedirect.com/science/article/pii/S0960982219303458
142	108	plate 2	D10	G1M14	Bacteria	Proteobacteria	Gammaproteobacteria	Alteromonadales	Alteromonadaceae	Colwellia	NA		Cordero lab	Agarose-chitosan hydrogel particle enrichment	https://www.sciencedirect.com/science/article/pii/S0960982219303458
143	139	plate 2	D11	G1M15	Bacteria	Proteobacteria	Gammaproteobacteria	Vibrionales	Vibrionaceae	Photobacterium	Photobacterium sanguinicancri		Cordero lab	Agarose-chitosan hydrogel particle enrichment	https://www.sciencedirect.com/science/article/pii/S0960982219303458
144	177	plate 2	D12	1A01_rep	Bacteria	Proteobacteria	Gammaproteobacteria	Vibrionales	Vibrionaceae	Vibrio	Vibrio lentus/splendidus	biological replicate of 1A01 (plate 1 - A1)/encodes alginate lyase	Cordero lab	Chitin hydrogel particle enrichment	https://www.nature.com/articles/ncomms11965?origin=ppub
145	190	plate 2	E1	AS69	Bacteria	Verrucomicrobiota	Verrucomicrobiae	Verrucomicrobiales	Akkermansiaceae		NA		Cordero lab (Andreas Sichert)	Fucoidan enrichment	unpublished
146	160	plate 2	E2	G2M07	Bacteria	Proteobacteria	Gammaproteobacteria	Pseudomonadales	Saccharospirillaceae	Reinekea	NA		Cordero lab	Agarose-chitosan hydrogel particle enrichment	https://www.sciencedirect.com/science/article/pii/S0960982219303458
147	46	plate 2	E3	G2R05	Bacteria	Bacteroidota	Bacteroidia	Flavobacteriales	Flavobacteriaceae	Cellulophaga	Cellulophaga sp002813425		Cordero lab	Agarose-chitosan hydrogel particle enrichment	https://www.sciencedirect.com/science/article/pii/S0960982219303458
148	47	plate 2	E4	G2R07	Bacteria	Bacteroidota	Bacteroidia	Flavobacteriales	Flavobacteriaceae	Cellulophaga	Cellulophaga sp002813425		Cordero lab	Agarose-chitosan hydrogel particle enrichment	https://www.sciencedirect.com/science/article/pii/S0960982219303458
149	30	plate 2	E5	G2R13	Bacteria	Proteobacteria	Alphaproteobacteria	Rhodobacterales	Rhodobacteraceae	Shimia	Shimia thalassica		Cordero lab	Agarose-chitosan hydrogel particle enrichment	https://www.sciencedirect.com/science/article/pii/S0960982219303458
150	33	plate 2	E6	G2R14	Bacteria	Proteobacteria	Alphaproteobacteria	Rhodobacterales	Rhodobacteraceae	Shimia	Shimia thalassica		Cordero lab	Agarose-chitosan hydrogel particle enrichment	https://www.sciencedirect.com/science/article/pii/S0960982219303458
151	136	plate 2	E7	A3R16	Bacteria	Proteobacteria	Gammaproteobacteria	Alteromonadales	Alteromonadaceae	Paraglaciecola	NA		Cordero lab	Agarose hydrogel particle enrichment	https://www.sciencedirect.com/science/article/pii/S0960982219303458
152	109	plate 2	E8	G3M07	Bacteria	Proteobacteria	Gammaproteobacteria	Alteromonadales	Alteromonadaceae	Colwellia	NA		Cordero lab	Agarose-chitosan hydrogel particle enrichment	https://www.sciencedirect.com/science/article/pii/S0960982219303458
153	86	plate 2	E9	G3M13	Bacteria	Proteobacteria	Gammaproteobacteria	Alteromonadales	Alteromonadaceae	Alteromonas_B	Alteromonas_B sp002729795		Cordero lab	Agarose-chitosan hydrogel particle enrichment	https://www.sciencedirect.com/science/article/pii/S0960982219303458
154	4	plate 2	E10	G3M19	Bacteria	Proteobacteria	Alphaproteobacteria	Rhodobacterales	Rhodobacteraceae	Celeribacter	Celeribacter halophilus		Cordero lab	Agarose-chitosan hydrogel particle enrichment	https://www.sciencedirect.com/science/article/pii/S0960982219303458
155	52	plate 2	E11	G3R17	Bacteria	Bacteroidota	Bacteroidia	Flavobacteriales	Flavobacteriaceae	Maribacter	NA		Cordero lab	Agarose-chitosan hydrogel particle enrichment	https://www.sciencedirect.com/science/article/pii/S0960982219303458
156	31	plate 2	E12	I1M13	Bacteria	Proteobacteria	Alphaproteobacteria	Rhodobacterales	Rhodobacteraceae	Shimia	Shimia thalassica		Cordero lab	Chitin hydrogel particle enrichment	https://www.sciencedirect.com/science/article/pii/S0960982219303458
157	124	plate 2	F1	I1M15	Bacteria	Proteobacteria	Gammaproteobacteria	Pseudomonadales	Nitrincolaceae	Neptunomonas	Neptunomonas phycophila		Cordero lab	Chitin hydrogel particle enrichment	https://www.sciencedirect.com/science/article/pii/S0960982219303458
158	149	plate 2	F2	I1R14	Bacteria	Proteobacteria	Gammaproteobacteria	Alteromonadales	Alteromonadaceae	Pseudoalteromonas	Pseudoalteromonas carrageenovora		Cordero lab	Chitin hydrogel particle enrichment	https://www.sciencedirect.com/science/article/pii/S0960982219303458
159	3	plate 2	F3	I2M02	Bacteria	Proteobacteria	Alphaproteobacteria	Rhodobacterales	Rhodobacteraceae	Celeribacter	Celeribacter halophilus		Cordero lab	Chitin hydrogel particle enrichment	https://www.sciencedirect.com/science/article/pii/S0960982219303458
160	170	plate 2	F4	I2M11	Bacteria	Proteobacteria	Gammaproteobacteria	Granulosicoccales	Granulosicoccaceae	UBA7957	NA		Cordero lab	Chitin hydrogel particle enrichment	https://www.sciencedirect.com/science/article/pii/S0960982219303458
161	117	plate 2	F5	I2M14	Bacteria	Proteobacteria	Gammaproteobacteria	Pseudomonadales	Oleiphilaceae	Marinobacter	NA		Cordero lab	Chitin hydrogel particle enrichment	https://www.sciencedirect.com/science/article/pii/S0960982219303458
162	125	plate 2	F6	I2M16	Bacteria	Proteobacteria	Gammaproteobacteria	Pseudomonadales	Nitrincolaceae	Neptunomonas	Neptunomonas phycophila		Cordero lab	Chitin hydrogel particle enrichment	https://www.sciencedirect.com/science/article/pii/S0960982219303458
163	39	plate 2	F7	I2M17	Bacteria	Firmicutes	Bacilli	Bacillales	Amphibacillaceae	Oceanobacillus	Oceanobacillus profundus		Cordero lab	Chitin hydrogel particle enrichment	https://www.sciencedirect.com/science/article/pii/S0960982219303458
164	59	plate 2	F8	I2M19	Bacteria	Bacteroidota	Bacteroidia	Flavobacteriales	Flavobacteriaceae	Tamlana_A	NA		Cordero lab	Chitin hydrogel particle enrichment	https://www.sciencedirect.com/science/article/pii/S0960982219303458
165	113	plate 2	F9	I2R04	Bacteria	Proteobacteria	Gammaproteobacteria	Alteromonadales	Alteromonadaceae	Colwellia_A	NA		Cordero lab	Chitin hydrogel particle enrichment	https://www.sciencedirect.com/science/article/pii/S0960982219303458
166	119	plate 2	F10	F3R11	Bacteria	Proteobacteria	Gammaproteobacteria	Pseudomonadales	Oleiphilaceae	Marinobacter	Marinobacter sp003318275		Cordero lab	Agarose-carageenan hydrogel particle enrichment	https://www.sciencedirect.com/science/article/pii/S0960982219303458
167	159	plate 2	F11	I2R16	Bacteria	Proteobacteria	Gammaproteobacteria	Alteromonadales	Alteromonadaceae	Psychrosphaera	NA		Cordero lab	Chitin hydrogel particle enrichment	https://www.sciencedirect.com/science/article/pii/S0960982219303458
168	169	plate 2	F12	I3M08	Bacteria	Proteobacteria	Gammaproteobacteria	Alteromonadales	Alteromonadaceae	Thalassotalea	NA		Cordero lab	Chitin hydrogel particle enrichment	https://www.sciencedirect.com/science/article/pii/S0960982219303458
169	74	plate 2	G1	C3R17	Bacteria	Bacteroidota	Bacteroidia	Flavobacteriales	Flavobacteriaceae	Zobellia	NA		Cordero lab	Carageenan hydrogel particle enrichment	https://www.sciencedirect.com/science/article/pii/S0960982219303458
170	48	plate 2	G2	I3M17	Bacteria	Bacteroidota	Bacteroidia	Cytophagales	Cyclobacteriaceae	Cyclobacterium	NA		Cordero lab	Chitin hydrogel particle enrichment	https://www.sciencedirect.com/science/article/pii/S0960982219303458
171	111	plate 2	G3	D2M02	Bacteria	Proteobacteria	Gammaproteobacteria	Alteromonadales	Alteromonadaceae	Colwellia	NA		Cordero lab	Chitosan hydrogel particle enrichment	https://www.sciencedirect.com/science/article/pii/S0960982219303458
172	127	plate 2	G4	3B05_rep	Bacteria	Proteobacteria	Gammaproteobacteria	Pseudomonadales	Nitrincolaceae	Neptunomonas	Neptunomonas phycophila	biological replicate of 3B05 (plate 1 - A2)	Cordero lab	Chitin hydrogel particle enrichment	https://www.nature.com/articles/ncomms11965?origin=ppub
173	98	plate 2	G5	I3R07	Bacteria	Proteobacteria	Gammaproteobacteria	Pseudomonadales	Nitrincolaceae	Amphritea	NA		Cordero lab	Chitin hydrogel particle enrichment	https://www.sciencedirect.com/science/article/pii/S0960982219303458
174	192	plate 2	G6	empty2								negative control
175	45	plate 2	G7	B2M06	Bacteria	Bacteroidota	Bacteroidia	Flavobacteriales	Flavobacteriaceae	Cellulophaga	NA		Cordero lab	Alginate hydrogel particle enrichment	https://www.sciencedirect.com/science/article/pii/S0960982219303458
176	187	plate 2	G8	I3M07	Bacteria	Proteobacteria	Gammaproteobacteria	Vibrionales	Vibrionaceae	Vibrio	Vibrio cyclitrophicus		Cordero lab	Chitin hydrogel particle enrichment	https://www.sciencedirect.com/science/article/pii/S0960982219303458
177	99	plate 2	G9	C1R06	Bacteria	Proteobacteria	Gammaproteobacteria	Pseudomonadales	Nitrincolaceae	Amphritea	NA		Cordero lab	Carageenan hydrogel particle enrichment	https://www.sciencedirect.com/science/article/pii/S0960982219303458
178	112	plate 2	G10	E2M01	Bacteria	Proteobacteria	Gammaproteobacteria	Alteromonadales	Alteromonadaceae	Colwellia	NA		Cordero lab	Agarose-alginate hydrogel particle enrichment	https://www.sciencedirect.com/science/article/pii/S0960982219303458
179	132	plate 2	G11	4A09_2	Bacteria	Proteobacteria	Gammaproteobacteria	Pseudomonadales	Saccharospirillaceae_A	Oceanobacter	NA		Cordero lab (reisolated by Matti Gralka)	Chitin hydrogel particle enrichment	https://www.sciencedirect.com/science/article/pii/S0960982219303458
180	80	plate 2	G12	C2M04_2	Bacteria	Proteobacteria	Gammaproteobacteria	Alteromonadales	Psychromonadaceae_A	Agarivorans	Agarivorans sp005405585		Cordero lab (reisolated by Matti Gralka)	Carageenan hydrogel particle enrichment	https://www.sciencedirect.com/science/article/pii/S0960982219303458
181	164	plate 2	H1	B2R08	Bacteria	Proteobacteria	Gammaproteobacteria	Alteromonadales	Shewanellaceae	Shewanella	Shewanella sp002873135		Cordero lab	Alginate hydrogel particle enrichment	https://www.sciencedirect.com/science/article/pii/S0960982219303458
182	186	plate 2	H2	E3R11	Bacteria	Proteobacteria	Gammaproteobacteria	Vibrionales	Vibrionaceae	Vibrio	NA		Cordero lab	Agarose-alginate hydrogel particle enrichment	https://www.sciencedirect.com/science/article/pii/S0960982219303458
183	174	plate 2	H3	13B01	Bacteria	Proteobacteria	Gammaproteobacteria	Vibrionales	Vibrionaceae	Vibrio	Vibrio splendidus		Polz lab (Jan Hendrik Hehemann)	Seawater	https://www.ncbi.nlm.nih.gov/biosample?LinkName=assembly_biosample&from_uid=772581
184	182	plate 2	H4	1A06	Bacteria	Proteobacteria	Gammaproteobacteria	Vibrionales	Vibrionaceae	Vibrio	Vibrio breoganii		Polz lab (Jan Hendrik Hehemann)		https://www.ncbi.nlm.nih.gov/biosample?LinkName=assembly_biosample&from_uid=772591
185	70	plate 2	H5	A2M03	Bacteria	Bacteroidota	Bacteroidia	Flavobacteriales	Flavobacteriaceae	Zobellia	Zobellia galactanivorans		Cordero lab	Agarose hydrogel particle enrichment	https://www.sciencedirect.com/science/article/pii/S0960982219303458
186	94	plate 2	H6	F2M13	Bacteria	Proteobacteria	Gammaproteobacteria	Alteromonadales	Alteromonadaceae	Alteromonas	NA		Cordero lab	Agarose-carageenan hydrogel particle enrichment	https://www.sciencedirect.com/science/article/pii/S0960982219303458
187	93	plate 2	H7	F3R08	Bacteria	Proteobacteria	Gammaproteobacteria	Alteromonadales	Alteromonadaceae	Alteromonas	Alteromonas stellipolaris		Cordero lab	Agarose-carageenan hydrogel particle enrichment	https://www.sciencedirect.com/science/article/pii/S0960982219303458
188	89	plate 2	H8	D3M08	Bacteria	Proteobacteria	Gammaproteobacteria	Alteromonadales	Alteromonadaceae	Alteromonas	Alteromonas stellipolaris		Cordero lab	Chitosan hydrogel particle enrichment	https://www.sciencedirect.com/science/article/pii/S0960982219303458
189	106	plate 2	H9	C3R04	Bacteria	Proteobacteria	Gammaproteobacteria	Alteromonadales	Alteromonadaceae	Colwellia	NA		Cordero lab	Carageenan hydrogel particle enrichment	https://www.sciencedirect.com/science/article/pii/S0960982219303458
190	22	plate 2	H10	DSS-3	Bacteria	Proteobacteria	Alphaproteobacteria	Rhodobacterales	Rhodobacteraceae	Ruegeria_B	Ruegeria_B pomeroyi		Moran lab	Enrichment on DMSP from coastal seawater in Georgia	https://www.nature.com/articles/nature03170#Sec2
191	155	plate 2	H11	6C06	Bacteria	Proteobacteria	Gammaproteobacteria	Alteromonadales	Psychromonadaceae	Psychromonas	Psychromonas sp002835465		Cordero lab	Chitin hydrogel particle enrichment	https://www.nature.com/articles/ncomms11965?origin=ppub
192	69	plate 2	H12	E3R09	Bacteria	Bacteroidota	Bacteroidia	Flavobacteriales	Flavobacteriaceae	Winogradskyella	NA		Cordero lab	Agarose-alginate hydrogel particle enrichment	https://www.sciencedirect.com/science/article/pii/S0960982219303458
