## Supplementary material for "Fundamental metabolic strategies of heterotrophic bacteria": SI Table 2

### Sheet: carbon substrates
	plate number	name	present as	stock solution (M for simple substrates, % for polysaccharides)	C atoms	MW	company	product number	comments
1	1	buffer plate 1
2	2	lactate	sodium L-lactate	1	3	112	Alfa Aesar	L14500
3	3	pyruvate	Sodium pyruvate	1	3	110	Sigma	P5280-100G
4	4	mb	Difco Marine Broth 2216				BD	279110
5	5	fumarate	Fumaric acid, disodium salt	1	4	160	Sigma	F1506
6	6	acetate	Sodium acetate	1	2	82	Sigma	S5636-250G
7	7	propionate	sodium proprionate	1	3	96	TCI	P0512
8	8	succinate	potassium succinate	0.66	4	194	MP	218143
9	9	malate	DL malic acid	1	4	134	Fluka	2310
10	10	isocitrate	DL-isocitric acid trisodium salt hydrate	0.1	6	258	Acros organics	205010010
11	11	citrate	sodium citrate 2x H2O	1	6	294	Macron chemicals	0754-12
12	12	oxalacetate	oxalacetic acid	0.1	4	132	Alfa Aesar	15789
13	13	proline	L-Proline	1	5	115.132	Sigma	81709-25G
14	14	glucuronate	D-glucuronic acid sodium salt H2O	0.1	6	234	Sigma	G8645-25G
15	15	glcnac	N-acetyl-glucosamine	0.4	8	221	Sigma	A3286-100G
16	16	gluconate	sodium gluconate	0.5	6	218	VWR	E754-100G
17	17	glutamine	L-Glutamine	0.1	5	146.146	Sigma	49419-25G
18	18	glycine	Glycine	1	2	75.067	JT Baker	4059-02
19	19	arginine	L-Arginine	0.1	6	210	Sigma	11009-25G-F
20	20	aspartate	L-Aspartic acid	0.04	4	133	Sigma	11189-100G
21	21	cysteine	L-cysteine	0.026	3	158	Ward's science	470300-170
22	22	fucose	D-fucose	0.2	6	164	Biosynth	MF00381
23	23	lysine	L-lysine	0.1	6	146.19	Sigma	L5501-25G
24	24	glucosamine	D-Glucosamine HCl	1	6	179	Alfa Aesar	A15532
25	25	glutamate	Sodium L-glutamate H2O	1	5	170	TCI	G0188
26	26	rhamnose	L-Rhamnose	1	6	164	Sigma	W373011-100G-K
27	27	sarcosine	Sarcosine	1	3	89.094	Fluka	84530
28	28	melibiose	D-Melibiose	0.1	12	342	Sigma	M5500-5G
29	29	benzoate	Sodium benzoate	1	7	144	Alfa Aesar	A15946.30
30	30	buffer plate 2
31	31	buffer plate 3
32	32	histidine	L-histidine HCl	0.1	6	191	Ward's science	470300-170
33	33	lactose	D-lactose H2O	0.1	12	342	Sigma	61339-25G
34	34	inositol	m-Inositol	0.1	6	180	Fluka	57570-100G
35	35	isoleucine	DL-isoleucine	0.09	6	131	Ward's science	470300-170
36	36	sucrose	Sucrose	0.1	12	342	Mallinckrodt	8360-04
37	37	leucine	DL-leucine	0.1	6	131.2	Ward's science	470300-170
38	38	maltose	D-maltose H2O	0.1	12	342	Alfa Aesar	A16266
39	39	methionine	DL-methionine	0.2	5	149	Ward's science	470300-170
40	40	arabinose	L-Arabinose	1	5	150	Sigma	A3256-500G
41	41	xylose	D-xylose	1	5	150	Sigma	95729-25G
42	42	taurine	taurine	0.1	2	125.14	Sigma	T8691-100G
43	43	mannose	D-mannose	1	6	180	Sigma	M6020-25G
44	44	valine	DL-valine	0.2	5	117	Ward's science	470300-170
45	45	glucose	D-Glucose	1	6	180	Alfa Aesar	A16828
46	46	tyrosine	tyrosine	0.009	9	181	Ward's science	470300-170
47	47	phenylalanine	phenylalanine	0.04	9	165	Ward's science	470300-170
48	48	galactose	D-Galactose	0.5	6	180	Sigma	G0750-25G
49	49	mannitol	D-Mannitol	1	6	182	Sigma	M4125-100G
50	50	beta-alanine	beta-alanine	0.1	3	89	Ward's science	470300-170
51	51	fructose	D-fructose	1	6	180	Sigma	F0127-100G
52	52	cellobiose	D-cellobiose	0.1	12	342	TCI	C0056
53	53	glycerol	Glycerol	13.57	3	92	Sigma	G5516-1L
54	54	ethanol	Ethanol	21.74	2	40	Fisher Bioreagents	BP2818-500
55	55	hydroxyproline	H-Hyp-OH	1	5	131	AmBeed	A333728-5G
56	56	phba	4-Hydroxybenzoic acid	0.075	7	138	Sigma	H20059-100G
57	57	dna hmw	DNA (sodium salt) from salmon testes	150mg/10ml			Alfa Aesar	J65753
58	58	dna lmw	DNA (sodium salt) from salmon testes	150mg/10ml			Alfa Aesar	J65753
59	59	k-carrageenan	K-carrageenan	0.001			Fluka	22048-25G-F
60	60	buffer plate 4
61	61	buffer plate 5
62	62	betaine	Betaine	0.1	5	117	Sigma	61962-50G
63	63	starch	Starch, soluble	0.25			Sigma	S9765-100G
64	64	tryptophan	L-tryptophan	0.05	11	204	Sigma	93659-10G
65	65	i-carrageenan	iota-Carrageenan	0.1			Sigma	C1138-100G
66	66	lichenan	Lichenan (icelandic moss)	0.25			Megazyme	P-LICHN	no growth
67	67	alginate	Alginic acid sodium salt, from brown algae	0.38			Sigma	A2158-100G
68	68	lambda-carrageenan	lambda-Carrageenan	0.25			Biosynth	YC41782
69	69	xylitol	Xylitol	1	5	152	Acros organics	225980250
70	70	ribose	D-ribose	0.5	5	150	Acros organics	132360250
71	71	alpha-cyclodextrin	Alpha-cyclodextrin	0.1	36	972	TCI	C00776
72	72	alanine	DL-Alanine	0.5	3	89.094	Ward's science	470300-170
73	73	deoxyribose	2-Deoxy-D-ribose	0.5	5	134	Alfa Aesar	A11990.06	no growth
74	74	asparagine	L-Asparagine	0.133	4	132.119	Sigma	A4159-25G
75	75	serine	L-Serine	0.19	3	105.093	Sigma	84959-25G
76	76	threonine	L-Threonine	0.25	4	119.12	Sigma	T8441-25G
77	77	butyrate	Sodium butyrate	1	4	110	Acros organics	263190250
78	78	valerate	Valeric acid	10	5	102	Alfa Aesar	A16238
79	79	malonate	Malonic acid	1	3	104	Ward's science	470301-442
80	80	lactulose	Lactulose	0.05	12	342	MP Biomedicals	153932
81	81	galacturonate	D-Galacturonic acid sodium salt	0.5	6	216	Fluka	72960-5G-F
82	82	maltitol	Maltitol	0.5	12	344	Acros organics	295800250
83	83	oxoglutarate	2-oxoglutaric acid (alpha-ketoglutarate)	1	5	146	TCI	K0005
84	84	gluconate lactone	D-(+)- Gluconic acid delta-lactone	0.1	6	178	Sigma	G4750-100G
85	85	tartrate	Sodium L-(+)-tartrate dihydrate	1	4	230	Fisher Scientific	A1618730
86	86	mannosamine	(2R,3R,4R,5R)-2-Amino-3,4,5,6-tetrahydroxyhexanal HCl	0.1	6	215	AmBeed	A128462-1g
87	87	putrescine	1,4-Diaminobutane	10	4	88	TCI	D0239	no growth
88	88	galnac	N-acetyl-D-galactosamine	0.1	8	221	ThermoScientific	J66095.03
89	89	galactosamine	D-(+)-Galactosamine hydrochloride	0.1	6	179	MP	101743
90	90	buffer plate 6
91	91	buffer plate 7
92	92	glucuronate lactone	D-Glucuronic acid Lactone	0.1	6	176	TCI	G0055
93	93	itaconate	Itaconic Acid	0.25	5	130	BeanTown chemical	122075-250G	no growth
94	94	methanol	Methanol	31	1	32	VWR	BDH1135-1LP	no growth
95	95	propanol	1-Propanol	16.6666	3	60	Millipore	1.00996.1000
96	96	erythritol	meso-Erythritol	1	4	122	Alfa Aesar	A15813.14
97	97	butanol	1-Butanol	10.9	4	74	Sigma	B7906-500ML
98	98	erythrose	D-erythrose	0.555	4	120	TCI	E0022
99	99	raffinose	D-raffinose x5 H2O	0.1	18	594	BeanTown chemical	129970-10G
100	100	tween 20	Tween 20	0.769	58	1280	Sigma	P9416-100ML	no growth
101	101	glycolate	sodium glycolate	1	2	98	Acros organics	351570250
102	102	homoserine	L-Homoserine	0.1	4	120	Sigma	H6515-1G
103	103	tween 80	Tween 80	0.769	64	1320	Sigma	P1754-500ML	no growth
104	104	neg control
105	105	uracil	Uracil	0.1 (in 10% DMSO)	4	112	Acros organics	157300250
106	106	thymine	Thymine	0.1	5	126	Acros organics	157850250
107	107	3m2-oxybutyrate	Sodium 3-methyl-2-oxoburyrate	0.25	7	135	Sigma	198994-5G
108	108	uridine	Uridine	0.1	9	244	Acros organics	140770250
109	109	cytidine	Cytidine	0.1	9	243	Alfa Aesar	A10261
110	110	deoxyuridine	2'-Deoxyuridine	0.1	9	228	Alfa Aesar	A16026
111	111	adenine	Adenine	0.0166	5	135	Sigma	A2786-5G
112	112	cytosine	Cytosine	0.05	4	111	TCI	C0528
113	113	thymidine	Thymidine	0.0125	10	242	Acros organics	226740050
114	114	ethyl benzoate	Ethyl benzoate	7.5	9	150	Alfa Aesar	A13057
115	115	toluene	Toluene	10	7	92	Aldon Corp	TT0190-500MLR	no growth
116	116	phytic acid	Phytic acid	1.1	6	660	TCI	P0409	no growth
117	117	catechol	Catechol	1	6	110	BeanTown chemical	221295-250G	no growth
118	118	methyl benzoate	Methyl benzoate	liquid	8	136	ThermoScientific	A12404.30
119	119	laminarin	Laminaran from Eisenia bicyclis	0.005			Biosynth	YL02421
120	120	buffer plate 8
121	121	buffer plate 9
122	122	gelatin	Gelatin from porcine skin	0.25			Sigma	G1890-100G	no growth
123	123	pectin	Pectin from apple	0.25			Sigma	93854-100G
124	124	xylan	Xylan (beechwood)	0.1			Megazyme	P-XYLNBE-10G
125	125	inulin	Inulin from chicory	0.25			Sigma	I2255-10G
126	126	glycogen	Glycogen, from oysters	0.25			ThermoScientific	J16445-06
127	127	ulvan	Ulvan	0.05			Biosynth	YU11689
128	128	agarose	Agarose, low melting point	0.1			Sigma	A9414-25G
129	129	hyaluronate	Hyaluronic acid sodium salt	0.05			Acros	251770010	no growth
130	130	pullulan	Pullulan	0.5			Alfa Aesar	J66961.03
131	131	xyloglucan	Xyloglucan from tamarind seed	0.1			Megazyme	P-XYGLN
132	132	chondroitin	Chondroitin sulfate A sodium salt	0.2			ThermoScientific	J66156-06
133	133	fucoidan	Fucus vesiculosus fucoidan	0.1			glycomix	PSA10
134	134	gellan gum	Gelrite Gellan Gum	0.1			Sigma	G1910-250G	no growth
135	135	glucomannan	Konjac	0.1			Megazyme	P-GLCML
136	136	galactan	Galactan (ex. Potato)	0.1			Megazyme	P-GALPOT
137	137	dextran	Dextran sulfate sodium salt	0.15			Sigma	75027-5G
138	138	galacturonate lmw	Galacturonate polysaccharides LM from apple (sodium salt)	0.1			Elicityl	GAT100-1G
139	139	porphyran	Porphyran	0.1			Biosynth	YP157502
140	140	xanthan gum	Xantham gum from Xanthomonas campestris	0.2			Sigma	G1253-100G	no growth
141	141	galactomannan	Galactomannan (Carob)	0.125			Megazyme	P-GALML
142	142	dmso	Dimethyl Sulfoxide	12	2	78	Fisher Chemical	D128-500	no growth
143	143	dms	Dimethyl Sulfide	16	2	62	TCI	M0431	no growth
144	144	pyruvate_2	same as plate 3
145	145	glucose_2	same as plate 45
146	146	sorbitol	D-sorbitol	1	6	182	VWR	0691-100G
147	147	arabinan	Arabinan (sugar beet)	0.002			Megazyme	P-ARAB
148	148	arabinoxylan	Wheat arabinoxylan (low viscosity)	0.001			Megazyme	P-WAXYL
149	149	glycerol_2	same as plate 53	13.57	3	92
150	150	buffer plate 10

### Sheet: base media
4x seawater (g/L, in water)
NaCl	80
MgCl2-6H2O	12
CaCl2-2H2O	0.6
KCl	2
1000x trace metals (mg/L, in 20mM HCl)
FeSO4-7H2O	2100
H3BO3	30
MnCl2-4H2O	100
CoCl2-6H2O	190
NiCl2-6H2O	24
CuCl2-2H2O	2
ZnSO4-7H2O	144
Na2MoO4-2H2O	36
NaVO3	25
NaWO4-2H2O	25
Na2SeO3-5H2O	6
1000x Vitamins (mg/L, with NaOH to avoid precipitation)
Riboflavin	100
D-Biotin	30
Thiamine hydrochloride	100
L-ascorbic acid	100
Ca-d-pantothenate	100
Folate	100
Nicotinate	100
4-aminobenzoic acid	100
Pyridoxine HCl	100
Lipoic acid	100
NAD	100
Thiamine pyrophosphate	100
Cyanocobalamin	10
Nitrogen source (M)
NH4Cl	1
Phosphorus source (M)
Na2HPO4	0.5
HEPES buffer (M, adjust pH to 8.2)
HEPES sodium salt	1
basic recipe for 40mL (mL)
carbon source	x
ddH2O	27.4-x
4x seawater	10
HEPES	2
N	0.4
P	0.08
S	0.04
Trace metals	0.04
Vitamins	0.04

### Sheet: base media for cobrapy
EX_ca2_e	1000
EX_cl_e	1000
EX_cobalt2_e	1000
EX_cu2_e	1000
EX_fe2_e	1000
EX_fe3_e	1000
EX_h2o_e	1000
EX_h_e	1000
EX_k_e	1000
EX_mg2_e	1000
EX_mn2_e	1000
EX_mobd_e	1000
EX_nh4_e	1000
EX_o2_e	1000
EX_pi_e	1000
EX_so4_e	1000
EX_zn2_e	1000
EX_co2_e	1000
